# Insights into bear evolution from a Pleistocene polar bear genome

**DOI:** 10.1101/2021.12.11.472228

**Authors:** Tianying Lan, Kalle Leppälä, Crystal Tomlin, Sandra L. Talbot, George K. Sage, Sean D. Farley, Richard T. Shideler, Lutz Bachmann, Øystein Wiig, Victor A. Albert, Jarkko Salojärvi, Thomas Mailund, Daniela I. Drautz-Moses, Stephan C. Schuster, Luis Herrera-Estrella, Charlotte Lindqvist

## Abstract

The polar bear (*Ursus maritimus*) has become a symbol of the threat to biodiversity from climate change. Understanding polar bear evolutionary history may provide insights into apex carnivore responses and prospects during periods of extreme environmental perturbations. In recent years, genomic studies have examined bear speciation and population history, including evidence for ancient admixture between polar bears and brown bears (*Ursus arctos*). Here, we extend our earlier studies of a 130,000–115,000-year-old polar bear from the Svalbard Archipelago using a 10X coverage genome sequence and ten new genomes of polar and brown bears from contemporary zones of overlap in northern Alaska. We demonstrate a dramatic decline in effective population size for this ancient polar bear’s lineage, followed by a modest increase just before its demise. A slightly higher genetic diversity in the ancient polar bear suggests a severe genetic erosion over a prolonged bottleneck in modern polar bears. Statistical fitting of data to alternative admixture graph scenarios favors at least one ancient introgression event from brown bears into the ancestor of polar bears, possibly dating back over 150,000 years. Gene flow was likely bidirectional, but allelic transfer from brown into polar bear is the strongest detected signal, which contrasts with other published works. These findings may have implications for our understanding of climate change impacts: polar bears, a specialist Arctic lineage, may not only have undergone severe genetic bottlenecks, but also been the recipient of generalist, boreal genetic variants from brown bear during critical phases of Northern Hemisphere glacial oscillations.

**Significance:** Interspecific hybridization is a widespread phenomenon, but measuring its extent, directionality, and adaptive importance remains challenging. Ancient genomes, however, can help illuminate the history of modern organisms. Here, we present a genome retrieved from a 130,000–115,000-year-old polar bear and perform genome analyses of modern polar and brown bears throughout their geographic range. We find that the principal direction of ancient allele sharing was from brown bear into polar bear, although gene flow between them has likely been bidirectional. This inverts the current paradigm of unidirectional gene flow from polar into brown bear, and it suggests that polar bears were recipients of external genetic variation prior to their extensive population decline.
