## Supplemental Tables for "Insights into bear evolution from a Pleistocene polar bear genome"

### Sheet: Table S1. Sample information
Table S1. Sample and locality information for the 11 new genomes generated for this study and previously published genome data from 55 additional bear samples.
Species	Collection ID	Geograhic locality	Sex	Sample ID	Population ID	Reference
U. maritimus	NA	Poolepynten, Svalbard	NA	APB	APB	New to this study
	UMA21534	Chukchi Sea, Alaska	F	AK017	AK	New to this study
U. maritimus	20520	S. Beaufort Sea, Alaska	F	AK034	AK	New to this study
U. arctos	518354	Seward Peninsula, Alaska	M	BB020	BB	New to this study
U. arctos	012-93	North Slope, Alaska	M	BB034	BB	New to this study
U. arctos	KAK-1	North Slope, Alaska	M	BB037	BB	New to this study
U. arctos	088-06	North Slope, Alaska	F	BB049	BB	New to this study
U. arctos	120-05	North Slope, Alaska	F	BB059	BB	New to this study
U. arctos	UAR205	Anchorage, Alaska	F	EB027	BB	New to this study
U. arctos	16	Douglas River, Alaska	M	WB039	BB	New to this study
U. arctos	Cooke102610	Yellowstone NP	NA	CON001	YB	New to this study
U. maritimus	542	Barrow, Alaska	M	AK1	AK	Miller et al. 2012
U. maritimus	562	Diomede, Alaska	M	AK2	AK	Miller et al. 2012
U. maritimus	574	Barrow, Alaska	M	AK3	AK	Miller et al. 2012
U. maritimus	2368	Diomede, Alaska	M	AK4	AK	Miller et al. 2012
U. maritimus	651	Savoonga, Alaska	F	AK5	AK	Miller et al. 2012
U. maritimus	N23531	Svalbard	M	PB1	SV	Miller et al. 2012
U. maritimus	N23604	Svalbard	F	PB2	SV	Miller et al. 2012
U. maritimus	N23719	Svalbard	F	PB3	SV	Miller et al. 2012
U. maritimus	N23917	Svalbard	F	PB4	SV	Miller et al. 2012
U. maritimus	N23949	Svalbard	M	PB5	SV	Miller et al. 2012
U. maritimus	N26028	Svalbard	F	PB6	SV	Miller et al. 2012
U. maritimus	N7773	Svalbard	F	PB7	SV	Miller et al. 2012
U. maritimus	N7968	Svalbard	M	PB8	SV	Miller et al. 2012
U. maritimus	N23985	Svalbard	M	PB9	SV	Miller et al. 2012
U. maritimus	N23997	Svalbard	M	PB10	SV	Miller et al. 2012
U. maritimus	N26029	Svalbard	M	PB11	SV	Miller et al. 2012
U. maritimus	N26030	Svalbard	F	PB12	SV	Miller et al. 2012
U. maritimus	N23355	Svalbard	M	PB13	SV	Miller et al. 2012
U. maritimus	N23379	Svalbard	F	PB14	SV	Miller et al. 2012
U. maritimus	N23694	Svalbard	F	PB15	SV	Miller et al. 2012
U. maritimus	N23797	Svalbard	M	PB16	SV	Miller et al. 2012
U. maritimus	N26024	Svalbard	M	PB17	SV	Miller et al. 2012
U. maritimus	N26025	Svalbard	F	PB18	SV	Miller et al. 2012
U. maritimus	36628	East Greenland	F	BGI_PB3	EG	Liu et al. 2014
U. maritimus	36625	East Greenland	F	BGI_PB7	EG	Liu et al. 2014
U. maritimus	39869	East Greenland	F	BGI_PB28	EG	Liu et al. 2014
U. maritimus	39859	East Greenland	F	BGI_PB33	EG	Liu et al. 2014
U. maritimus	39860	East Greenland	F	BGI_PB36	EG	Liu et al. 2014
U. maritimus	36611	East Greenland	F	BGI_PB89	EG	Liu et al. 2014
U. maritimus	35508	West Greenland	M	BGI_PB10	WG	Liu et al. 2014
U. maritimus	35510	West Greenland	F	BGI_PB12	WG	Liu et al. 2014
U. maritimus	35506	West Greenland	M	BGI_PB22	WG	Liu et al. 2014
U. maritimus	35528	West Greenland	M	BGI_PB42	WG	Liu et al. 2014
U. maritimus	32698	West Greenland	F	BGI_PB43	WG	Liu et al. 2014
U. maritimus	35526	West Greenland	M	BGI_PB45	WG	Liu et al. 2014
U. maritimus	35533	West Greenland	M	BGI_PB47	WG	Liu et al. 2014
U. maritimus	32690	West Greenland	F	BGI_PB62	WG	Liu et al. 2014
U. maritimus	35511	West Greenland	F	BGI_PB68	WG	Liu et al. 2014
U. maritimus	32685	West Greenland	M	BGI_PB72	WG	Liu et al. 2014
U. maritimus	32684	West Greenland	M	BGI_PB79	WG	Liu et al. 2014
U. maritimus	36639	West Greenland	F	BGI_PB105	WG	Liu et al. 2014
U. arctos	ABC051711	Admiralty Island, Alaska	F	ABC1	ABC-A	Miller et al. 2012
U. arctos	Lucky	Baranof Island, Alaska	M	ABC2	ABC-BC	Miller et al. 2012
U. arctos	UAM Mammals 43157	Baranof Island, Alaska	NA	BGI_ABC01	ABC-BC	Liu et al. 2014
U. arctos	UAM Mammals 43158	Baranof Island, Alaska	NA	BGI_ABC02	ABC-BC	Liu et al. 2014
U. arctos	UAM Mammals 43159	Chichagof Island, Alaska	NA	BGI_ABC03	ABC-BC	Liu et al. 2014
U. arctos	UAM Mammals 43160	Chichagof Island, Alaska	NA	BGI_ABC04	ABC-BC	Liu et al. 2014
U. arctos	UAM Mammals 43161	Chichagof Island, Alaska	NA	BGI_ABC05	ABC-BC	Liu et al. 2014
U. arctos	UAM Mammals 43162	Admiralty Island, Alaska	NA	BGI_ABC06	ABC-A	Liu et al. 2014
U. arctos	107596012	Glacier Park, Montana	NA	BGI_GP01	YB	Liu et al. 2014
U. arctos	20105434	Sweden	F	BGI_OFS01	EBB	Liu et al. 2014
U. arctos	7429	Finland	F	BGI_RF01	EBB	Liu et al. 2014
U. arctos	20105373	Sweden	F	BGI_SJS01	EBB	Liu et al. 2014
U. arctos	UAR100	Kenai Peninsula, Alaska	F	GRZ	BB	Miller et al. 2012
U. americanus	UAM 0902155	Anchorage, Alaska	M	BLK	BLK	Miller et al. 2012

### Sheet: Table S2. APB mapping stats
Table S2. Genome sequence libraries and statistics for the ancient Poolepynten polar bear.
Library ID	Library and seq platform	Number of raw reads	Number of mapped reads	Mapping rate	PCR duplicate rate	% of reference covered	Average depth of coverage
APBv2	Illumina shotgun (PNAS 2012 v2: NCBI SRA accessions: SRX156143-156150)	1758174810	98019918	0.055	0.394	0.384	0.9988
WGE	Ion Torrent whole-genome enrichment and shotgun (Arbor Biosci)	176934641	100145735	0.57	0.6079	0.52	0.6152
EL09	Illumina shotgun (Arbor Biosci)	156110085	123294532	0.79	0.171785	0.388852	1.49692
EL10	Illumina shotgun (Arbor Biosci)	125522864	68877740	0.55	0.176716	0.463225	1.5479
EL11	Illumina whole-genome enrichment (Arbor Biosci)	163366130	160552930	0.98	0.79968	0.0816357	1.11466
EL14.1	Illumina shotgun (SCELSE)	264478534	156801316	0.59	0.276861	0.84851	4.01347
EL14.2	Illumina shotgun (SCELSE)	341946855	208407808	0.61	0.318565	0.891285	4.97945
EL14.combined		606425389	365209124	0.6	0.45051	0.940679	4.17583
EL15.1	Illumina shotgun (SCELSE)	293739565	166466172	0.57	0.284665	0.840579	3.95203
EL15.2	Illumina shotgun (SCELSE)	378519635	221056157	0.58	0.326944	0.883294	4.87707
EL15.combined		672259200	387522329	0.58	0.455252	0.93517	4.13843
All combined		4937477708	2056353761	n/a	n/a	0.967015	10.1051

### Sheet: Table S3. Mapping stats
Table S3. Sample information, genome sequence, and mapping statistics.
Species	Sample ID	Number of Reads	Number of mapped reads (q30)	% aligned reads before PCR dulicates removal	Aligned reads after PCR duplicates removal	Number of putative PCR duplicate reads	% PCR dulication rate	% of reference covered	Average depth of coverage
U. maritimus	APB	See Table S2
U. maritimus	AK017	157489290	149501748	94.9282	148223933	1277815	0.854716	0.967808	9.47355
U. maritimus	AK034	468348094	462795617	98.8145	444585998	18209619	3.9347	0.980443	28.3639
U. arctos	BB020	153339684	147640386	96.2832	145629736	2010650	1.36186	0.967972	9.25748
U. arctos	BB034	140659100	136367294	96.9488	134756375	1610919	1.18131	0.966566	8.56502
U. arctos	BB037	153664918	146133948	95.0991	144249905	1884043	1.28926	0.967912	9.18832
U. arctos	BB049	157119592	149661534	95.2533	147997292	1664242	1.112	0.964611	9.43112
U. arctos	BB059	150582810	144853767	96.1954	143578020	1275747	0.880714	0.967346	9.14036
U. arctos	EB027	158473828	151774260	95.7724	150311423	1462837	0.963824	0.967434	9.58548
U. arctos	WB039	147020426	138703787	94.3432	137505221	1198566	0.864119	0.967467	8.7615
U. arctos	CON001	155104824	147951209	95.3879	146444741	1506468	1.01822	0.967339	9.31798
U. maritimus	AK1	156994304	148588285	94.6457	145126401	3461884	2.32985	0.963443	6.15426
U. maritimus	AK2	156515720	149297730	95.3883	145506936	3790794	2.53908	0.962811	6.1763
U. maritimus	AK3	159194618	149547769	93.9402	145548741	3999028	2.67408	0.963047	6.14931
U. maritimus	AK4	168174396	157728408	93.7886	153577280	4151128	2.63182	0.965035	6.49307
U. maritimus	AK5	153577994	146840121	95.6127	143178132	3661989	2.49386	0.963398	6.0784
U. maritimus	PB1	348487862	325458730	93.3917	313949491	11509239	3.53631	0.969826	13.3211
U. maritimus	PB2	354656030	334821120	94.4073	326605588	8215532	2.45371	0.96893	13.854
U. maritimus	PB3	425815948	404741470	95.0508	388920844	15820626	3.90882	0.969155	16.4156
U. maritimus	PB4	357827368	339459494	94.8668	329630640	9828854	2.89544	0.96904	13.9733
U. maritimus	PB5	181412686	171942876	94.78	167099679	4843197	2.81675	0.965153	7.09271
U. maritimus	PB6	349305340	331097678	94.7875	320854769	10242909	3.09362	0.969455	13.5993
U. maritimus	PB7	2052035446	1931148226	94.1089	1844619204	86529022	4.4807	0.969999	76.0342
U. maritimus	PB8	373885586	354520318	94.8205	341106235	13414083	3.78373	0.970403	14.4578
U. maritimus	PB9	342573638	324160593	94.6251	314823260	9337333	2.88047	0.970288	13.3681
U. maritimus	PB10	350004672	330982202	94.5651	321597051	9385151	2.83555	0.970334	13.6493
U. maritimus	PB11	192664974	181869754	94.3969	178658308	3211446	1.76579	0.965816	7.52486
U. maritimus	PB12	109574200	103366994	94.3352	100815767	2551227	2.46813	0.948449	4.23993
U. maritimus	PB13	146413920	138488770	94.5872	135080053	3408717	2.46137	0.960032	5.65227
U. maritimus	PB14	221412480	210421137	95.0358	208010312	2410825	1.14571	0.965035	8.582
U. maritimus	PB15	143024200	135280326	94.5856	132660100	2620226	1.93689	0.960223	5.54763
U. maritimus	PB16	134810072	127511788	94.5862	124579083	2932705	2.29995	0.957171	5.23029
U. maritimus	PB17	134509990	126947869	94.378	124339648	2608221	2.05456	0.957244	5.21654
U. maritimus	PB18	137374680	129987518	94.6226	127276332	2711186	2.08573	0.959563	5.34411
U. maritimus	BGI_PB3	932694496	898152558	96.2965	712618860	185533698	20.6573	0.967988	29.3048
U. maritimus	BGI_PB7	782039832	748532015	95.7153	704173949	44358066	5.92601	0.968277	28.8358
U. maritimus	BGI_PB28	881913682	834364157	94.6084	735675974	98688183	11.828	0.968172	30.3787
U. maritimus	BGI_PB33	625675304	588361651	94.0363	554171216	34190435	5.81113	0.968653	20.8456
U. maritimus	BGI_PB36	571746138	541684023	94.7421	484749967	56934056	10.5106	0.967919	19.5436
U. maritimus	BGI_PB89	787232976	736598958	93.5681	677176136	59422822	8.06719	0.971221	28.2115
U. maritimus	BGI_PB10	874915408	813546081	92.9857	723974758	89571323	11.01	0.972355	28.0063
U. maritimus	BGI_PB12	906405780	852754694	94.0809	797306416	55448278	6.50225	0.971514	30.5411
U. maritimus	BGI_PB22	764697980	717846094	93.8732	656224096	61621998	8.58429	0.969248	24.8454
U. maritimus	BGI_PB42	740565014	696326586	94.0264	622039765	74286821	10.6684	0.969198	23.8214
U. maritimus	BGI_PB43	865246978	817553740	94.4879	698385869	119167871	14.5762	0.971293	28.8625
U. maritimus	BGI_PB45	801511318	753023743	93.9505	661727694	91296049	12.1239	0.969389	25.6218
U. maritimus	BGI_PB47	819035940	756790278	92.4001	681291826	75498452	9.97614	0.972341	26.275
U. maritimus	BGI_PB62	837762178	785704927	93.7862	711092764	74612163	9.49621	0.971419	27.447
U. maritimus	BGI_PB68	846921316	798958448	94.3368	730399493	68558955	8.58104	0.97128	30.3325
U. maritimus	BGI_PB72	746804912	702862825	94.116	629554912	73307913	10.4299	0.972054	26.0784
U. maritimus	BGI_PB79	862124314	811634541	94.1436	702060480	109574061	13.5004	0.972359	27.3438
U. maritimus	BGI_PB105	857541904	799707057	93.2557	732527259	67179798	8.40055	0.971395	30.468
U. arctos	ABC1	1715622524	1632547988	95.1578	1441870592	190677396	11.6797	0.9689	59.2
U. arctos	ABC2	1079484726	1027758268	95.2082	751680535	276077733	26.8621	0.965113	30.0157
U. arctos	BGI_ABC01	597223202	564845815	94.5787	510496203	54349612	9.62203	0.966461	21.112
U. arctos	BGI_ABC02	554881314	522327526	94.1332	486324687	36002839	6.89277	0.965376	20.0141
U. arctos	BGI_ABC03	586010552	553524821	94.4565	502729583	50795238	9.17669	0.969228	20.709
U. arctos	BGI_ABC04	583529736	548613241	94.0163	480049793	68563448	12.4976	0.969016	19.8118
U. arctos	BGI_ABC05	689689892	644348263	93.4258	574676785	69671478	10.8127	0.96566	23.9622
U. arctos	BGI_ABC06	591749544	545098076	92.1163	518540922	26557154	4.872	0.965326	21.295
U. arctos	BGI_GP01	576256940	484799543	84.1291	423021229	61778314	12.7431	0.968523	17.5522
U. arctos	BGI_OFS01	785259980	744398389	94.7964	597350320	147048069	19.7539	0.968294	24.0892
U. arctos	BGI_RF01	667578774	627318452	93.9692	559322401	67996051	10.8392	0.968381	22.6536
U. arctos	BGI_SJS01	646182312	470819899	72.8618	405611470	65208429	13.85	0.966065	16.3728
U. arctos	GRZ	1239859050	1169082335	94.2916	438528322	730554013	62.4895	0.965022	18.3054
U. americanus	BLK	861984036	791754874	91.8526	527647908	264106966	33.3572	0.963394	21.2716

### Sheet: Table S4. Mitogenome accession 
Table S4. Mitogenome NCBI accessions numbers
Sample	NCBI accession
AK017	OM732481
AK034	OM732482
BB020	OM732473
BB034	OM732474
BB037	OM732475
BB049	OM732476
BB059	OM732477
EB027	OM732478
WB039	OM732479
CON001	OM732480
APB_GU573488	GU573488
GRZ_JX196367	JX196367
ABC1_JX196369	JX196369
ABC2_JX196368	JX196368
AK1_JX196370	JX196370
AK2_JX196371	JX196371
AK3_JX196372	JX196372
AK4_JX196373	JX196373
AK5_JX196374	JX196374
PB1_JX196375	JX196375
PB2_JX196376	JX196376
PB3_JX196377	JX196377
PB4_JX196378	JX196378
PB5_JX196379	JX196379
PB6_JX196380	JX196380
PB7_JX196381	JX196381
PB8_JX196382	JX196382
PB9_JX196383	JX196383
PB10_JX196384	JX196384
PB11_JX196385	JX196385
PB12_JX196386	JX196386
PB13_JX196387	JX196387
PB14_JX196388	JX196388
PB15_JX196389	JX196389
PB16_JX196390	JX196390
PB17_JX196391	JX196391
PB18_JX196392	JX196392
BLK_JX196366	JX196366
BGI_PB3	Liu et al. 2014
BGI_PB7	Liu et al. 2014
BGI_PB10	Liu et al. 2014
BGI_PB12	Liu et al. 2014
BGI_PB22	Liu et al. 2014
BGI_PB28	Liu et al. 2014
BGI_PB33	Liu et al. 2014
BGI_PB36	Liu et al. 2014
BGI_PB42	Liu et al. 2014
BGI_PB43	Liu et al. 2014
BGI_PB45	Liu et al. 2014
BGI_PB47	Liu et al. 2014
BGI_PB62	Liu et al. 2014
BGI_PB68	Liu et al. 2014
BGI_PB72	Liu et al. 2014
BGI_PB79	Liu et al. 2014
BGI_PB89	Liu et al. 2014
BGI_PB105	Liu et al. 2014
BGI_OFS01	Liu et al. 2014
BGI_RF01	Liu et al. 2014
BGI_SJS01	Liu et al. 2014
BGI_GP01	Liu et al. 2014
BGI_ABC06	Liu et al. 2014
BGI_ABC01	Liu et al. 2014
BGI_ABC02	Liu et al. 2014
BGI_ABC03	Liu et al. 2014
BGI_ABC04	Liu et al. 2014
BGI_ABC05	Liu et al. 2014

### Sheet: Table S5. Data sets
Table S5. Nuclear SNP data sets with different filters used for downstream applications.
Data sets	Filters Applied to SNPs	Number of SNPs	Application
DS1	FS > 60.0, MQ < 40.0, QD < 2.0, MQRankSum < -12.5, ReadPosRankSum < -8.0, Individual depth 5-500, scaffold ≥ 1M, autosomal scaffolds	90874445	Heterozygosity, nucleotide diversity, FST
DS2	FS > 60.0, MQ < 40.0, QD < 2.0, MQRankSum < -12.5, ReadPosRankSum < -8.0, Individual depth 5-500, scaffold ≥ 1M, autosomal scaffolds, minor allele count ≥ 2	21802836	f-statistics, LD, Heterozygosity, admixturegraph
DS3	FS > 60.0, MQ < 40.0, QD < 2.0, MQRankSum < -12.5, ReadPosRankSum < -8.0, Individual depth 5-500, scaffold ≥ 1M, autosomal scaffolds, minor allele count ≥ 2, no missing data allowed, individuals with depth of coverage ≥ 8X	7946984	TreeMix, ADMIXTURE, SMC++, PCA, Heterozygosity
DS4	FS > 60.0, MQ < 40.0, QD < 2.0, MQRankSum < -12.5, ReadPosRankSum < -8.0, Individual depth 5-500, scaffold ≥ 1M, X chromosomal scaffold	3799466	LD
DS5	FS > 60.0, MQ < 40.0, QD < 2.0, MQRankSum < -12.5, ReadPosRankSum < -8.0, Individual depth 5-500, scaffold ≥ 1M, autosomal scaffolds, transversion sites only	12590406	Heterozygosity
DS6	FS > 60.0, MQ < 40.0, QD < 2.0, MQRankSum < -12.5, ReadPosRankSum < -8.0, Individual depth 5-500, scaffold ≥ 1M, autosomal scaffolds, minor allele count ≥ 2, transversion sites only	3017828	Heterozygosity, f-statistics
DS7	FS > 60.0, MQ < 40.0, QD < 2.0, MQRankSum < -12.5, ReadPosRankSum < -8.0, Individual depth 5-500, scaffold ≥ 1M, autosomal scaffolds, minor allele count ≥ 2, no missing data allowed	147446	Phylogenetic analysis
DS8	FS > 60.0, MQ < 40.0, QD < 2.0, MQRankSum < -12.5, ReadPosRankSum < -8.0, Individual depth 5-500, scaffold ≥ 1M, autosomal scaffolds, minor allele count >= 2, no missing data allowed, individual with depth of coverage >= 8X, transversion sites only	1131812	TreeMix, ADMIXTURE, PCA, Heterozygosity

### Sheet: Table S6. SMC++ split times
Table S6. Estimates of split times of pairs of populations inferred with SMC++ based on the DS3 dataset.
Population split	Years
allBB >< modPB	263629
EBB >< YB	150492
EBB >< ABC-A	125620
EBB >< ABC-BC	118976
EBB >< BB	95110
YB >< BB	46422
YB >< ABC-BC	45539
YB >< ABC-A	43464
BB >< ABC-BC	36023
BB >< ABC-A	28028
ABC-A >< ABC-BC	11771
PB >< AK	2606

### Sheet: Table S7. f4(BLK,P;B1,B2)
Table S7. f4-statistic f4(BLK, P; B1, B2) (see also Fig. 3E)
f4(BLK,P;B1,B2)	f4	Z.value
f4(BLK,APB;BGI_RF01,BGI_SJS01)	8.23829e-05	0.237016
f4(BLK,APB;BGI_RF01,BB034)	0.00449911	9.20213
f4(BLK,APB;BGI_RF01,CON001)	0.00533425	9.51512
f4(BLK,APB;BGI_RF01,ABC1)	0.00772943	13.8652
f4(BLK,APB;BGI_RF01,ABC2)	0.0104683	18.2838
f4(BLK,APB;BGI_RF01,BGI_ABC03)	0.0125467	21.5433
f4(BLK,APB;BGI_SJS01,BB034)	0.00441673	9.55031
f4(BLK,APB;BGI_SJS01,CON001)	0.00525187	9.7384
f4(BLK,APB;BGI_SJS01,ABC1)	0.00764704	13.8961
f4(BLK,APB;BGI_SJS01,ABC2)	0.0103859	18.1527
f4(BLK,APB;BGI_SJS01,BGI_ABC03)	0.0124643	21.596
f4(BLK,APB;BB034,CON001)	0.000835142	1.60965
f4(BLK,APB;BB034,ABC1)	0.00323031	6.20211
f4(BLK,APB;BB034,ABC2)	0.00596918	10.6748
f4(BLK,APB;BB034,BGI_ABC03)	0.00804761	14.1345
f4(BLK,APB;CON001,ABC1)	0.00239517	4.42457
f4(BLK,APB;CON001,ABC2)	0.00513404	8.78935
f4(BLK,APB;CON001,BGI_ABC03)	0.00721247	12.2544
f4(BLK,APB;ABC1,ABC2)	0.00273887	4.96104
f4(BLK,APB;ABC1,BGI_ABC03)	0.0048173	8.61273
f4(BLK,APB;ABC2,BGI_ABC03)	0.00207843	4.36314
f4(BLK,PB;BGI_RF01,BGI_SJS01)	-1.73307e-05	0.0506393
f4(BLK,PB;BGI_RF01,BB034)	0.00433652	8.81769
f4(BLK,PB;BGI_RF01,CON001)	0.00529265	9.32842
f4(BLK,PB;BGI_RF01,ABC1)	0.00790645	14.0005
f4(BLK,PB;BGI_RF01,ABC2)	0.0107991	18.5301
f4(BLK,PB;BGI_RF01,BGI_ABC03)	0.0129746	21.8877
f4(BLK,PB;BGI_SJS01,BB034)	0.00435386	9.3918
f4(BLK,PB;BGI_SJS01,CON001)	0.00530999	9.73232
f4(BLK,PB;BGI_SJS01,ABC1)	0.00792378	14.3
f4(BLK,PB;BGI_SJS01,ABC2)	0.0108164	18.6167
f4(BLK,PB;BGI_SJS01,BGI_ABC03)	0.0129919	22.1461
f4(BLK,PB;BB034,CON001)	0.00095613	1.81735
f4(BLK,PB;BB034,ABC1)	0.00356992	6.77256
f4(BLK,PB;BB034,ABC2)	0.00646256	11.3112
f4(BLK,PB;BB034,BGI_ABC03)	0.00863803	14.8358
f4(BLK,PB;CON001,ABC1)	0.00261379	4.73689
f4(BLK,PB;CON001,ABC2)	0.00550643	9.24988
f4(BLK,PB;CON001,BGI_ABC03)	0.0076819	12.7904
f4(BLK,PB;ABC1,ABC2)	0.00289264	5.11433
f4(BLK,PB;ABC1,BGI_ABC03)	0.00506811	8.86537
f4(BLK,PB;ABC2,BGI_ABC03)	0.00217546	4.46895
f4(BLK,AK;BGI_RF01,BGI_SJS01)	3.10388e-05	0.0907619
f4(BLK,AK;BGI_RF01,BB034)	0.00450204	9.1728
f4(BLK,AK;BGI_RF01,CON001)	0.00541966	9.56068
f4(BLK,AK;BGI_RF01,ABC1)	0.00800722	14.2083
f4(BLK,AK;BGI_RF01,ABC2)	0.0108586	18.6547
f4(BLK,AK;BGI_RF01,BGI_ABC03)	0.0129648	21.8901
f4(BLK,AK;BGI_SJS01,BB034)	0.004471	9.66988
f4(BLK,AK;BGI_SJS01,CON001)	0.00538862	9.89152
f4(BLK,AK;BGI_SJS01,ABC1)	0.00797618	14.4161
f4(BLK,AK;BGI_SJS01,ABC2)	0.0108276	18.6471
f4(BLK,AK;BGI_SJS01,BGI_ABC03)	0.0129337	22.0603
f4(BLK,AK;BB034,CON001)	0.00091762	1.74547
f4(BLK,AK;BB034,ABC1)	0.00350517	6.66799
f4(BLK,AK;BB034,ABC2)	0.00635659	11.148
f4(BLK,AK;BB034,BGI_ABC03)	0.00846274	14.5652
f4(BLK,AK;CON001,ABC1)	0.00258756	4.70122
f4(BLK,AK;CON001,ABC2)	0.00543897	9.14466
f4(BLK,AK;CON001,BGI_ABC03)	0.00754512	12.5729
f4(BLK,AK;ABC1,ABC2)	0.00285142	5.0494
f4(BLK,AK;ABC1,BGI_ABC03)	0.00495756	8.69135
f4(BLK,AK;ABC2,BGI_ABC03)	0.00210615	4.31952

### Sheet: Table S8. f4(BLK,B;P1,P2)
Table S7. f4-statistic f4(BLK, B; P1, P2) (see also Fig. 3F)
f4(BLK,B;P1,P2)	f4	Z.value
f4(BLK,EBB;APB,PB3)	0.000962529	8.76828
f4(BLK,EBB;APB,PB5)	0.00099181	8.8963
f4(BLK,EBB;APB,BGI_PB3)	0.001162	10.5692
f4(BLK,EBB;APB,BGI_PB105)	0.00111948	10.5604
f4(BLK,EBB;APB,AK017)	0.000993194	9.29882
f4(BLK,EBB;APB,AK034)	0.000963563	8.57994
f4(BLK,EBB;APB,AK5)	0.000946769	8.41684
f4(BLK,EBB;PB3,PB5)	2.92809e-05	0.365627
f4(BLK,EBB;PB3,BGI_PB3)	0.000199466	2.49268
f4(BLK,EBB;PB3,BGI_PB105)	0.000156954	2.04633
f4(BLK,EBB;PB3,AK017)	3.06647e-05	0.395884
f4(BLK,EBB;PB3,AK034)	1.03361e-06	0.0132427
f4(BLK,EBB;PB3,AK5)	-1.57605e-05	0.192966
f4(BLK,EBB;PB5,BGI_PB3)	0.000170185	2.07062
f4(BLK,EBB;PB5,BGI_PB105)	0.000127673	1.56658
f4(BLK,EBB;PB5,AK017)	1.3838e-06	0.0185094
f4(BLK,EBB;PB5,AK034)	-2.82473e-05	0.324983
f4(BLK,EBB;PB5,AK5)	-4.50414e-05	0.557646
f4(BLK,EBB;BGI_PB3,BGI_PB105)	-4.25113e-05	0.569411
f4(BLK,EBB;BGI_PB3,AK017)	-0.000168801	2.14511
f4(BLK,EBB;BGI_PB3,AK034)	-0.000198432	2.30077
f4(BLK,EBB;BGI_PB3,AK5)	-0.000215226	2.38439
f4(BLK,EBB;BGI_PB105,AK017)	-0.00012629	1.64091
f4(BLK,EBB;BGI_PB105,AK034)	-0.000155921	2.01672
f4(BLK,EBB;BGI_PB105,AK5)	-0.000172715	2.26224
f4(BLK,EBB;AK017,AK034)	-2.96311e-05	0.356532
f4(BLK,EBB;AK017,AK5)	-4.64252e-05	0.545449
f4(BLK,EBB;AK034,AK5)	-1.67941e-05	0.203998
f4(BLK,BB;APB,PB3)	0.00104755	9.58824
f4(BLK,BB;APB,PB5)	0.00105668	9.55423
f4(BLK,BB;APB,BGI_PB3)	0.00105133	9.65463
f4(BLK,BB;APB,BGI_PB105)	0.00103885	9.59144
f4(BLK,BB;APB,AK017)	0.00114372	10.662
f4(BLK,BB;APB,AK034)	0.00117707	10.6129
f4(BLK,BB;APB,AK5)	0.00100363	8.7448
f4(BLK,BB;PB3,PB5)	9.12323e-06	0.121782
f4(BLK,BB;PB3,BGI_PB3)	3.77498e-06	0.050154
f4(BLK,BB;PB3,BGI_PB105)	-8.70302e-06	0.117665
f4(BLK,BB;PB3,AK017)	9.61609e-05	1.27922
f4(BLK,BB;PB3,AK034)	0.000129511	1.65767
f4(BLK,BB;PB3,AK5)	-4.39236e-05	0.53215
f4(BLK,BB;PB5,BGI_PB3)	-5.34825e-06	0.0659919
f4(BLK,BB;PB5,BGI_PB105)	-1.78263e-05	0.22474
f4(BLK,BB;PB5,AK017)	8.70377e-05	1.13446
f4(BLK,BB;PB5,AK034)	0.000120388	1.42636
f4(BLK,BB;PB5,AK5)	-5.30468e-05	0.670992
f4(BLK,BB;BGI_PB3,BGI_PB105)	-1.2478e-05	0.167361
f4(BLK,BB;BGI_PB3,AK017)	9.23859e-05	1.22726
f4(BLK,BB;BGI_PB3,AK034)	0.000125736	1.55674
f4(BLK,BB;BGI_PB3,AK5)	-4.76985e-05	0.55242
f4(BLK,BB;BGI_PB105,AK017)	0.000104864	1.39598
f4(BLK,BB;BGI_PB105,AK034)	0.000138214	1.85534
f4(BLK,BB;BGI_PB105,AK5)	-3.52205e-05	0.463317
f4(BLK,BB;AK017,AK034)	3.33501e-05	0.403417
f4(BLK,BB;AK017,AK5)	-0.000140084	1.71546
f4(BLK,BB;AK034,AK5)	-0.000173435	2.01914
f4(BLK,YB;APB,PB3)	0.00116416	9.33016
f4(BLK,YB;APB,PB5)	0.00119085	9.49758
f4(BLK,YB;APB,BGI_PB3)	0.00125049	10.0902
f4(BLK,YB;APB,BGI_PB105)	0.0011832	9.75977
f4(BLK,YB;APB,AK017)	0.00121926	10.1022
f4(BLK,YB;APB,AK034)	0.00115621	9.00905
f4(BLK,YB;APB,AK5)	0.00114956	8.91914
f4(BLK,YB;PB3,PB5)	2.6688e-05	0.325749
f4(BLK,YB;PB3,BGI_PB3)	8.63329e-05	1.04199
f4(BLK,YB;PB3,BGI_PB105)	1.90383e-05	0.224806
f4(BLK,YB;PB3,AK017)	5.51035e-05	0.640025
f4(BLK,YB;PB3,AK034)	-7.94656e-06	0.0911826
f4(BLK,YB;PB3,AK5)	-1.46023e-05	0.160259
f4(BLK,YB;PB5,BGI_PB3)	5.96449e-05	0.673208
f4(BLK,YB;PB5,BGI_PB105)	-7.64966e-06	0.0863746
f4(BLK,YB;PB5,AK017)	2.84155e-05	0.32346
f4(BLK,YB;PB5,AK034)	-3.46346e-05	0.369503
f4(BLK,YB;PB5,AK5)	-4.12903e-05	0.475498
f4(BLK,YB;BGI_PB3,BGI_PB105)	-6.72946e-05	0.807368
f4(BLK,YB;BGI_PB3,AK017)	-3.12294e-05	0.367468
f4(BLK,YB;BGI_PB3,AK034)	-9.42795e-05	1.02488
f4(BLK,YB;BGI_PB3,AK5)	-0.000100935	1.03916
f4(BLK,YB;BGI_PB105,AK017)	3.60651e-05	0.425292
f4(BLK,YB;BGI_PB105,AK034)	-2.69849e-05	0.320628
f4(BLK,YB;BGI_PB105,AK5)	-3.36406e-05	0.38303
f4(BLK,YB;AK017,AK034)	-6.305e-05	0.659519
f4(BLK,YB;AK017,AK5)	-6.97057e-05	0.734074
f4(BLK,YB;AK034,AK5)	-6.65571e-06	0.0727373
f4(BLK,ABC_A;APB,PB3)	0.00122679	9.85679
f4(BLK,ABC_A;APB,PB5)	0.00124429	9.60739
f4(BLK,ABC_A;APB,BGI_PB3)	0.00135061	10.246
f4(BLK,ABC_A;APB,BGI_PB105)	0.00132451	10.9244
f4(BLK,ABC_A;APB,AK017)	0.00126322	10.5488
f4(BLK,ABC_A;APB,AK034)	0.00124472	9.98362
f4(BLK,ABC_A;APB,AK5)	0.00118918	9.32039
f4(BLK,ABC_A;PB3,PB5)	1.75045e-05	0.171496
f4(BLK,ABC_A;PB3,BGI_PB3)	0.000123823	1.02216
f4(BLK,ABC_A;PB3,BGI_PB105)	9.77259e-05	1.03723
f4(BLK,ABC_A;PB3,AK017)	3.64318e-05	0.384712
f4(BLK,ABC_A;PB3,AK034)	1.79328e-05	0.217353
f4(BLK,ABC_A;PB3,AK5)	-3.76051e-05	0.441459
f4(BLK,ABC_A;PB5,BGI_PB3)	0.000106318	1.00763
f4(BLK,ABC_A;PB5,BGI_PB105)	8.02213e-05	0.801723
f4(BLK,ABC_A;PB5,AK017)	1.89272e-05	0.204488
f4(BLK,ABC_A;PB5,AK034)	4.2824e-07	0.00384079
f4(BLK,ABC_A;PB5,AK5)	-5.51096e-05	0.511804
f4(BLK,ABC_A;BGI_PB3,BGI_PB105)	-2.60969e-05	0.27183
f4(BLK,ABC_A;BGI_PB3,AK017)	-8.7391e-05	0.918004
f4(BLK,ABC_A;BGI_PB3,AK034)	-0.00010589	0.859123
f4(BLK,ABC_A;BGI_PB3,AK5)	-0.000161428	1.25917
f4(BLK,ABC_A;BGI_PB105,AK017)	-6.12941e-05	0.720257
f4(BLK,ABC_A;BGI_PB105,AK034)	-7.97931e-05	0.864645
f4(BLK,ABC_A;BGI_PB105,AK5)	-0.000135331	1.38997
f4(BLK,ABC_A;AK017,AK034)	-1.8499e-05	0.190713
f4(BLK,ABC_A;AK017,AK5)	-7.40369e-05	0.740917
f4(BLK,ABC_A;AK034,AK5)	-5.55378e-05	0.646757
f4(BLK,ABC_BC;APB,PB3)	0.00141118	11.5234
f4(BLK,ABC_BC;APB,PB5)	0.00142908	11.4564
f4(BLK,ABC_BC;APB,BGI_PB3)	0.00153642	12.2513
f4(BLK,ABC_BC;APB,BGI_PB105)	0.00147473	12.7358
f4(BLK,ABC_BC;APB,AK017)	0.00137046	11.8524
f4(BLK,ABC_BC;APB,AK034)	0.00141637	11.4627
f4(BLK,ABC_BC;APB,AK5)	0.00137887	11.0865
f4(BLK,ABC_BC;PB3,PB5)	1.78963e-05	0.217251
f4(BLK,ABC_BC;PB3,BGI_PB3)	0.000125239	1.52444
f4(BLK,ABC_BC;PB3,BGI_PB105)	6.35464e-05	0.773777
f4(BLK,ABC_BC;PB3,AK017)	-4.07181e-05	0.488621
f4(BLK,ABC_BC;PB3,AK034)	5.18915e-06	0.0632454
f4(BLK,ABC_BC;PB3,AK5)	-3.23114e-05	0.384473
f4(BLK,ABC_BC;PB5,BGI_PB3)	0.000107343	1.19267
f4(BLK,ABC_BC;PB5,BGI_PB105)	4.56501e-05	0.519277
f4(BLK,ABC_BC;PB5,AK017)	-5.86144e-05	0.663695
f4(BLK,ABC_BC;PB5,AK034)	-1.27072e-05	0.142014
f4(BLK,ABC_BC;PB5,AK5)	-5.02077e-05	0.583751
f4(BLK,ABC_BC;BGI_PB3,BGI_PB105)	-6.16926e-05	0.748194
f4(BLK,ABC_BC;BGI_PB3,AK017)	-0.000165957	1.96423
f4(BLK,ABC_BC;BGI_PB3,AK034)	-0.00012005	1.39167
f4(BLK,ABC_BC;BGI_PB3,AK5)	-0.00015755	1.72593
f4(BLK,ABC_BC;BGI_PB105,AK017)	-0.000104265	1.32411
f4(BLK,ABC_BC;BGI_PB105,AK034)	-5.83573e-05	0.705419
f4(BLK,ABC_BC;BGI_PB105,AK5)	-9.58578e-05	1.16629
f4(BLK,ABC_BC;AK017,AK034)	4.59072e-05	0.524368
f4(BLK,ABC_BC;AK017,AK5)	8.4067e-06	0.0948828
f4(BLK,ABC_BC;AK034,AK5)	-3.75005e-05	0.43807

### Sheet: Table S9. TreeMix
Table S7. Percentage of variance explained in TreeMix drift trees after adding 1 to 5 migration edges (m = 1–5).
Data set	m = 0	m = 1	m = 2	m = 3	m = 4	m = 5
DS3	99.7736	99.9491	99.9785	99.9903	99.9967	99.9983
DS8	99.7679	99.9487	99.9789	99.9915	99.998	99.9989
DS3 (APB excluded)	99.6278	99.876	99.9692	99.9856	99.9973	99.9974
DS8 (APB excluded)	99.6701	99.9114	99.964	99.9797	99.9992	99.9996
